# An ultra-conserved ARF-DNA interface underlies auxin-triggered transcriptional response

**DOI:** 10.1101/2024.10.31.621286

**Authors:** Juriaan Rienstra, Polet Vanessa Carrillo Carrasco, Jorge Hernandez Garcia, Dolf Weijers

## Abstract

Auxin Response Factor (ARF) plant transcription factors are the key effectors in auxin signalling. Their DNA-Binding Domain (DBD) contains a B3 domain that allows base-specific interactions with Auxin Response Elements (AuxREs) in DNA target sites. Land plants encode three phylogenetically distinct ARF classes: the closely related A- and B-classes have overlapping DNA binding properties, contrasting with the different DNA-binding properties of the divergent C-class ARFs. ARF DNA-binding divergence likely occurred early in the evolution of the gene family, but the molecular determinants underlying it remain unclear. Here, we show that the B3 DNA-binding residues are deeply conserved in ARFs, and variability within these is only present in tracheophytes, correlating with greatly expanded ARF families. Using the liverwort *Marchantia polymorpha*, we confirm the essential role of conserved DNA-contacting residues for ARF function. We further show that ARF B3-AuxRE interfaces are not mutation-tolerant, suggesting low evolvability that has led to the ultra-conservation of the B3-DNA interface between ARF classes. Our data support the almost complete interchangeability between A/B-class ARF B3 by performing interspecies domain swaps, even between lineages that diverged over half a billion years ago. Our analysis further suggests that DNA-binding specificity diverged early during ARF evolution in a common streptophyte ancestor, followed by strong selection as part of a competition-based auxin response system

**Significance Statement:** Auxin response evolved nearly half a billion years ago in the earliest land plants. Auxin response is mediated by a family of DNA-binding ARF transcription factors. It has been unclear if and how the ARF family has evolved. In this paper, the authors show that the central protein-DNA interface that defines the genes that are under auxin control has remained essentially unchanged throughout auxin response evolution, explaining how auxin has become a dominant signal controlling growth and development in all land plants.
