## Supplementary material for "An ultra-conserved ARF-DNA interface underlies auxin-triggered transcriptional response": Table S1

### Sheet: Sheet1
Residue						Alternative residues
AtARF1	MpARF1	MpARF2	MpARF3	Binds*	ConSurf**	A	B	C
K126	K136	K168	K162	pI	9	-	-	-
T129	T139	T171	T165	pI	9	-	-	S
A130	A140	V172	Q166	Water	8	P	AIPQSV	PK
S131	S141	S173	S167	pI	9	-	-	AT
D132	D142	D174	D168	Water	9	-	-	-
T135	T145	T177	N171	pI	8	-	AIS	GNS
H136	H146	H178	G172	Mjgr	9	E	NSY	GNY
S140	S150	S182	S176	pI	9	-	FI	CLR
R143	R153	R185	R179	pI	8	-	K	LP
R144	R154	R186	Y180	Water	7	K	KQN	ADEFTY
R177	R190	R219	R213	Water	8	-	KN	SV
R181	R194	R223	R217	Mjgr	9	-	-	DS
G182	G195	G224	G218	pI	9	-	-	AKV
Q183	Q196	Q225	T219	Mjgr	8	-	HKTY	KNT
P184	P197	P226	P220	Mjgr	9	-	A	QR
R185	R198	R227	R221	Water	8	K	KQ	CEPS
R186	R199	R228	R222	Mjgr	9	-	-	EQ
L188	L201	L230	L224	***	8	-	SM	MSV
T190	T203	T232	T226	Water	9		Q	GN
T191	T204	T233	T227	pI	8	S	IS	D
S194	S207	S236	S230	pI	9	-	N	LR
* Residue interacts with the phosphate backbone (pI), the major groove (mjgr) or via water-mediated hydrogen bonds (water).
** Higher ConSurf scores indicate higher conservation (range 1 to 9)
*** L188 is indirectly involved (Fig. 1G)
