## Supplementary material for "An ultra-conserved ARF-DNA interface underlies auxin-triggered transcriptional response": Table S2

### Sheet: Sheet1
ID	F/R	Sequence (5'-3')	Purpose	Cloning method	Comment
JR375	F	ATTCCCCGCCGTGCCGCA	Amplifying pENTr221_MpARF1CDS and altering the H146 codon	HiFi Assembly
JR376	R	AGTATCACTTGCTGTCAATGTTTTGCAGAAAAAATCTGTAGGTTG		HiFi Assembly
MpARF1N_mut	F	TTGACAGCAAGTGATACTAGTACTCATGGTGGTTTTTCAATTCCCCGCCGTGCC		HiFi Assembly	Shown are wild type sequences. Mutants were created by substituting the corresponding codons.
JR377	F	CTCACAACTGGATGGAGTG	Amplifying pENTr221_MpARF1CDS and altering the R194, Q196, P197 or R199 codons	HiFi Assembly
JR378	R	GTAGATGTGCCGGAAGTG		HiFi Assembly
MpARF1C_mut	F	CTTCCGGCACATCTACAGAGGTCAA		HiFi Assembly	Shown are wild type sequences. Mutants were created by substituting the corresponding codons.
JR316	F	GGTCTCAATCTGTAGGTTGTTTGGTGTCCCTTG	Amplifying pENTr221_MpARF1CDS to replace MpARF1-B3 with the B3 domains below	Golden Gate (BsaI)
JR317	R	GGTCTCACGTGCTAACAGGCAACAGACAG		Golden Gate (BsaI)
JR320	F	GGTCTCAAGATGCCTACTCCAAGGTGCTTTCAG	Amplifying B3 domain of PmARF1	Golden Gate (BsaI)
JR321	R	GGTCTCACACGTTGCACACATATCTTGAACGACC		Golden Gate (BsaI)
JR324	F	GGTCTCAAGATGCCTATTGCAAGGTGCTGTC	Amplifying B3 domain of PmARF2	Golden Gate (BsaI)
JR325	R	GGTCTCACACGCTGCACACATGTCTTGAACGAC		Golden Gate (BsaI)
JR436	F	GCTAACAGGCAACAGACAG	Amplifying pENTr221_MpARF1CDS to replace MpARF1-B3 with the B3 domains below	HiFi Assembly
JR437	R	TGTAGGTTGTTTGGTGTCCCTT		HiFi Assembly
JR438	F	GGGACACCAAACAACCTACACGCAGTTTTACCAAAACCCTC	Amplifying B3 domain of MpARF2	HiFi Assembly
JR439	R	GCTGTCTGTTGCCTGTTAGCACGCCGGACTCCTACTCTG		HiFi Assembly
JR440	F	GGGACACCAAACAACCTACAGCCTCGTTCGCCAAGACGCTC	Amplifying B3 domain of MpARF3	HiFi Assembly
JR441	R	GCTGTCTGTTGCCTGTTAGCCCTGCGCACGCCGACGCA		HiFi Assembly
JR442	F	GGGACACCAAACAACCTACAGAGTTTTTCTGCAAAACACTTACTG	Amplifying B3 domain of AtARF5	HiFi Assembly
JR443	R	GCTGTCTGTTGCCTGTTAGCACGCCTAACACCGACCATAAG		HiFi Assembly
JR444	F	GGGACACCAAACAACCTACAAACTATTTCTGTAAAACTCTGAC	Amplifying B3 domain of AtARF6	HiFi Assembly
JR445	R	GCTGTCTGTTGCCTGTTAGCTCGTCTTATACCAAGAAGTAATTG		HiFi Assembly
JR446	F	GGGACACCAAACAACCTACAGAATTTTTCTGCAAAACCC	Amplifying B3 domain of AtARF7	HiFi Assembly
JR447	R	GCTGTCTGTTGCCTGTTAGCACGTCTTATCCCCAACAG		HiFi Assembly
JR448	F	GGGACACCAAACAACCTACAAATTATTTTTGTAAGACTCTCAC	Amplifying B3 domain of AtARF8	HiFi Assembly
JR449	R	GCTGTCTGTTGCCTGTTAGCATGACGAATTCCCAAAAAG		HiFi Assembly
JR450	F	GGGACACCAAACAACCTACAGAGTTTTTTTGCAAGACTC	Amplifying B3 domain of AtARF19	HiFi Assembly
JR451	R	GCTGTCTGTTGCCTGTTAGCACGTCTTATACCCAACATC		HiFi Assembly
JR454	F	GGGACACCAAACAACCTACAGTGTCGATAGCAAAGGTGCTC	Amplifying B3 domain of CmARF	HiFi Assembly
JR455	R	GCTGTCTGTTGCCTGTTAGCGCGCCGGATGCCTAGC		HiFi Assembly
JHG296	F	AACAGGCAACAGACAGCAATG	Amplifying pENTr221_MpARF1CDS to replace MpARF1-B3 with the B3 domains below	HiFi Assembly
JHG297	R	TGTAGGTTGTTTGGTGTCCC		HiFi Assembly
JHG298	F	GACACCAAACAACCTACAGTGAGCTTCTGCAAGATG	Amplifying B3 domain of SmARF2 and SmARF3	HiFi Assembly
JHG299	R	TTGCTGTCTGTTGCCTGTTAGTTCTCTTAATGCCAAG		HiFi Assembly
JHG300	F	GACACCAAACAACCTACAACTGCCTACTTCAAAGTCC	Amplifying B3 domain of PmARF3	HiFi Assembly
JHG301	R	TTGCTGTCTGTTGCCTGTTTGCTCTTCGAACACCAATC		HiFi Assembly
JHG302	F	GACACCAAACAACCTACAGAGCACATCGCCAGCAAGACG	Amplifying B3 domain of PmARF4	HiFi Assembly
JHG303	R	TTGCTGTCTGTTGCCTGTTTGCACGTTGTACTGCCAGC		HiFi Assembly
JHG745	F	TCGATGCGTGGCACGGGCGG	Amplyfying pENTr221_MpARF3CDS to replace MpARF3-B3 with the B3 domains below	HiFi Assembly
JHG746	R	GGCCGGCTTCTCGGGCGG		HiFi Assembly
JHG749	F	CCGCCCGAGAAGCCGGCCTCGATGCTGTGCAAGGTGCT	Amplifying B3 domain of MARFab	HiFi Assembly
JHG750	R	CCGCCCGTGCCACGCATCGATCTCCTCGCCCCGAGCTGCA		HiFi Assembly
JHG751	F	CCGCCCGAGAAGCCGGCCCCTCTGTGCTTCGCAAAAAC	Amplifying B3 domain of MARFc	HiFi Assembly
JHG752	R	CCGCCCGTGCCACGCATCGACCTCCTGACTCCCACACACAG		HiFi Assembly
