## Supplementary material for "An ultra-conserved ARF-DNA interface underlies auxin-triggered transcriptional response": Table S3

### Sheet: Sheet1
Plasmid name	Plant Resistance	Source (Ref.)	PCR Template	Comment
pDONR207	NA	Invitrogen		Gateway Entry
pDONr221	NA	Invitrogen		Gateway Entry
pHKDW038	Chlorsulfuron	Hernández-García, 2024		proMpARF1::GW-Citrine
pHKDW046	Chlorsulfuron	Kato, 2020		proMpARF1::GW
pJL002	Chlorsulfuron	Mutte, 2018		proMpARF3::GW-Citrine
Entry Plasmids with full length CDS
pENtr221_MpARF1	NA	Hernández-García, 2024		Domesticated for Golden Gate cloning with BsaI (C543T)
pENTr207_MpARF2	NA	Hernández-García, 2024
pENTr207_MpARF3	NA	Hernández-García, 2024
pENTr207_SmARF2	NA	Hernández-García, 2024
pENTr207_SmARF3	NA	Hernández-García, 2024
pENTr207_MeARFc	NA	Hernández-García, 2024
pENTr207_CmARF	NA	Hernández-García, 2024
Entry Plasmids with codon substitutions
pENTr207_MpARF1-H146A	NA	This study	pENtr221_MpARF1
pENTr207_MpARF1-H146G	NA	This study	pENtr221_MpARF1
pENTr207_MpARF1-H146N	NA	This study	pENtr221_MpARF1
pENTr207_MpARF1-H146Q	NA	This study	pENtr221_MpARF1
pENTr207_MpARF1-H146S	NA	This study	pENtr221_MpARF1
pENTr207_MpARF1-H146Y	NA	This study	pENtr221_MpARF1
pENTr221_MpARF1-H146E	NA	This study	pENtr221_MpARF1
pENTr221_MpARF1-H146F	NA	This study	pENtr221_MpARF1
pENTr207_MpARF1-R194A	NA	This study	pENtr221_MpARF1
pENTr221_MpARF1-R194K	NA	This study	pENtr221_MpARF1
pENTr221_MpARF1-Q196A	NA	This study	pENtr221_MpARF1
pENTr221_MpARF1-Q196K	NA	This study	pENtr221_MpARF1
pENTr221_MpARF1-Q196R	NA	This study	pENtr221_MpARF1
pENTr221_MpARF1-P197A	NA	This study	pENtr221_MpARF1
pENTr221_MpARF1-P197Q	NA	This study	pENtr221_MpARF1
pENTr221_MpARF1-P197R	NA	This study	pENtr221_MpARF1
pENTr221_MpARF1-R199A	NA	This study	pENtr221_MpARF1
pENTr221_MpARF1-R199E	NA	This study	pENtr221_MpARF1
pENTr221_MpARF1-R199K	NA	This study	pENtr221_MpARF1
Entry plasmids with B3 swaps
pENTr221_MpARF1ΔMpARF2-B3	NA	This study	pENTr207_MpARF2
pENTr221_MpARF1ΔMpARF3-B3	NA	This study	pENTr207_MpARF3
pENTr221_MpARF1ΔAtARF5-B3	NA	This study	Arabidopsis cDNA
pENTr221_MpARF1ΔAtARF6-B3	NA	This study	Arabidopsis cDNA
pENTr221_MpARF1ΔAtARF7-B3	NA	This study	Arabidopsis cDNA
pENTr221_MpARF1ΔAtARF8-B3	NA	This study	Arabidopsis cDNA
pENTr221_MpARF1ΔAtARF19-B3	NA	This study	Arabidopsis cDNA
pENTr221_MpARF1ΔCmARF-B3	NA	This study	pENTr207_CmARF
pENTr221_MpARF1ΔPmARF1-B3	NA	This study	gBlock
pENTr221_MpARF1ΔPmARF2-B3	NA	This study	gBlock
pENTr221_MpARF1ΔPmARF3-B3	NA	This study	gBlock
pENTr221_MpARF1ΔPmARF4-B3	NA	This study	gBlock
pENTr221_MpARF1ΔSmARF2-B3	NA	This study	gBlock (Hernández-García, 2024)
pENTr221_MpARF1ΔSmARF3-B3	NA	This study	gBlock (Hernández-García, 2024)
pENTr207_MpARF3ΔMeARFab-B3	NA	This study	Mesotaenium endlicherianum cDNA (Hernández-García, 2024)
pENTr207_MpARF3ΔMeARFc-B3	NA	This study	pENTr207_MeARFc
pENTr207_MpARF3ΔCmARF-B3	NA	This study	pENTr207_CmARF
Binary vectors
pHKDW046_MpARF1-H146A	Chlorsulfuron	This study	NA
pHKDW046_MpARF1-H146G	Chlorsulfuron	This study	NA
pHKDW046_MpARF1-H146N	Chlorsulfuron	This study	NA
pHKDW046_MpARF1-H146Q	Chlorsulfuron	This study	NA
pHKDW046_MpARF1-H146S	Chlorsulfuron	This study	NA
pHKDW046_MpARF1-H146Y	Chlorsulfuron	This study	NA
pHKDW038_MpARF1-H146E	Chlorsulfuron	This study	NA
pHKDW038_MpARF1-H146F	Chlorsulfuron	This study	NA
pHKDW038_MpARF1-R194A	Chlorsulfuron	This study	NA
pHKDW038_MpARF1-R194K	Chlorsulfuron	This study	NA
pHKDW038_MpARF1-Q196A	Chlorsulfuron	This study	NA
pHKDW038_MpARF1-Q196K	Chlorsulfuron	This study	NA
pHKDW038_MpARF1-Q196R	Chlorsulfuron	This study	NA
pHKDW038_MpARF1-P197A	Chlorsulfuron	This study	NA
pHKDW038_MpARF1-P197Q	Chlorsulfuron	This study	NA
pHKDW038_MpARF1-P197R	Chlorsulfuron	This study	NA
pHKDW038_MpARF1-R199A	Chlorsulfuron	This study	NA
pHKDW038_MpARF1-R199E	Chlorsulfuron	This study	NA
pHKDW038_MpARF1-R199K	Chlorsulfuron	This study	NA
pHKDW038_MpARF1	Chlorsulfuron	This study	NA
pHKDW038_MpARF1ΔMpARF2-B3	Chlorsulfuron	This study	NA
pHKDW038_MpARF1ΔMpARF3-B3	Chlorsulfuron	This study	NA
pHKDW038_MpARF1ΔAtARF5-B3	Chlorsulfuron	This study	NA
pHKDW038_MpARF1ΔAtARF6-B3	Chlorsulfuron	This study	NA
pHKDW038_MpARF1ΔAtARF7-B3	Chlorsulfuron	This study	NA
pHKDW038_MpARF1ΔAtARF8-B3	Chlorsulfuron	This study	NA
pHKDW038_MpARF1ΔAtARF19-B3	Chlorsulfuron	This study	NA
pHKDW038_MpARF1ΔCmARF-B3	Chlorsulfuron	This study	NA
pHKDW038_MpARF1ΔPmARF1-B3	Chlorsulfuron	This study	NA
pHKDW038_MpARF1ΔPmARF2-B3	Chlorsulfuron	This study	NA
pHKDW038_MpARF1ΔPmARF3-B3	Chlorsulfuron	This study	NA
pHKDW038_MpARF1ΔPmARF4-B3	Chlorsulfuron	This study	NA
pHKDW038_MpARF1ΔSmARF3-B3	Chlorsulfuron	This study	NA
pHKDW038_MpARF1ΔSmARF4-B3	Chlorsulfuron	This study	NA
pJL002_MpARF3ΔMeARFab-B3	Chlorsulfuron	This study	NA
pJL002_MpARF3ΔMeARFc-B3	Chlorsulfuron	This study	NA
pJL002_MpARF3ΔCmARF-B3	Chlorsulfuron	This study	NA
